# Single cell sequencing of zebrafish kidney marrows reveals AHR2-dependent endogenous regulation of hematopoiesis

**DOI:** 10.1101/2024.04.23.590755

**Authors:** Subham Dasgupta, Britton Goodale, Robyn Tanguay

## Abstract

The aryl hydrocarbon receptor (AHR) is a ligand-dependent transcription factor that mediates a wide range of biological and toxicological responses. While largely studied in ligand-activated toxicant responses, AHR also plays important roles in endogenous physiological processes. We leveraged single cell sequencing and an AHR2 knockout zebrafish line to investigate the role of AHR2 in regulating hematopoiesis (production and differentiation of red and white blood cells from hematopoietic stem cells). Our objectives were to determine if absence of AHR2-1) alters proportions of immune cell populations and/or 2) impacts gene expression within individual immune cell types. We dissected kidney marrow (organ of hematopoiesis in zebrafish) from adult wildtype and AHR2 knockout zebrafish (N=3/genotype), isolated single cells and sequenced ∼ 5000 cells/sample (10X Genomics). We identified 14 cell clusters representing the expected major blood (erythrocytes, thrombocytes), immune (B cells, macrophages, lymphoid cells, granulocytes, etc), progenitors and kidney cell populations. We focused our analyses only on the progenitor and mature immune cell types. While there were no genotype-specific differences in proportion of individual cell types, gene expression differences were observed within several cell types. For known genes, such as *rrm2*, changes were up to 2000-fold, signifying their importance in AHR2-hematopoesis interaction. Several of the known genes are also identified as markers of carcinoma cells for an array of cancer types. However, many of the dysregulated genes are poorly annotated, limiting our ability to examine biological processes and pathways dysregulated on AHR2 mutation. Nevertheless, our study indicates that AHR2 plays an important endogenous role in hematopoiesis. Future work will focus on better characterizing anatomy of dysregulated genes and their functions in hematopoiesis.
