## Supplemental tables for "Single cell sequencing of zebrafish kidney marrows reveals AHR2-dependent endogenous regulation of hematopoiesis"

### Sheet: Table S1
Table S1: Number of cells within each sample(SL1 to SL6) and cluster.
	SL1	SL2	SL3	SL4	SL5	SL6
0	352	230	390	317	427	227
1	303	247	317	175	415	196
2	216	98	97	542	195	107
3	30	174	99	488	103	160
4	150	128	197	183	190	116
5	141	137	122	190	77	152
6	41	152	103	210	183	40
7	47	237	200	52	136	26
8	125	118	110	118	68	91
9	33	56	31	129	286	29
10	73	55	87	149	80	94
11	41	30	33	229	143	37
12	57	55	67	143	47	38
13	30	72	47	128	90	23
14	14	28	31	185	75	38
15	30	39	61	86	39	68
16	40	4	18	117	85	13
17	23	8	13	207	16	10
18	19	20	20	88	40	24
19	2	21	39	108	18	20
20	10	11	34	72	26	22
21	10	19	11	73	27	14
22	11	13	9	32	14	28
23	6	8	8	29	42	6
24	6	23	6	31	3	13
25	5	2	3	40	11	10
26	10	6	16	4	1	29
27	6	8	4	25	8	7

### Sheet: Table S2
Table S2: Cell type information for each cluster
	0	1	2	3	4	5	6	7	8	9	10	11	12	13	14	15	16	17	18	19	20	21	22	23	24	25	26	27
B_cell_ccl36.1_high.Muscle.	0	0	0	0	2	1	2	0	0	0	10	0	0	0	0	17	0	0	1	0	0	0	0	0	0	0	0	11
B_cell.Blood.	3	6	1	853	5	7	5	1	5	12	7	2	11	3	2	3	2	9	50	191	2	0	1	19	0	0	0	0
B_cell.Spleen.	2	0	0	11	0	0	0	0	0	0	12	0	0	0	0	3	0	0	0	4	0	0	0	0	2	0	0	1
Biliary_epithelial_cell.Liver.	2	1	1	0	0	0	0	0	0	0	0	0	0	1	0	0	0	0	0	0	0	0	0	0	1	0	0	0
Blood_progenitor_cell.Kidney.	0	0	2	0	0	0	0	0	0	5	0	0	61	0	1	0	0	2	12	0	0	0	0	0	0	0	0	0
Blood_vessel_endothelial_cell.24hpf.	0	0	0	0	0	0	0	0	0	0	0	0	3	0	0	0	0	0	0	0	0	0	0	0	0	0	0	0
Branchial_muscle_cell.Gill.	5	3	1	0	0	0	1	0	0	0	0	7	0	0	0	0	1	1	1	0	0	0	0	0	0	0	0	0
Distal_tubular_cell.Kidney.	0	0	0	0	0	0	1	0	0	1	0	0	0	0	0	0	0	0	0	0	0	1	1	0	2	0	0	0
Endocardial_cell.Heart.	0	0	0	0	0	0	0	0	0	1	0	1	7	1	0	0	0	2	3	0	0	0	1	0	0	0	0	0
Endoderm_cell.24hpf.	0	0	0	0	0	0	0	0	0	0	0	0	0	0	0	0	0	1	0	0	0	0	0	0	0	0	0	0
Endothelial_cell_.lymph..Liver.	0	0	0	0	0	0	0	0	1	0	0	0	0	0	0	0	0	0	0	0	0	0	0	0	0	0	0	0
Enterocyte_ctsl.1_high.Intestine.	0	0	0	0	0	0	0	0	0	0	0	0	0	0	0	0	0	0	0	0	0	0	0	0	2	0	0	0
Epidermal_cell_mal_high.Skin.	0	0	0	0	0	2	4	0	2	1	0	0	0	1	1	1	0	0	1	0	0	0	0	0	2	2	0	0
Epidermal_cell.Skin.	5	3	1	0	0	0	0	1	0	0	0	0	0	0	0	0	0	0	0	0	0	0	1	0	0	0	0	0
Epithelial_cell_aqp3a_high.Muscle.	5	5	2	0	0	1	1	1	0	1	2	0	1	0	1	0	0	0	0	0	0	0	1	0	0	1	0	0
Epithelial_cell.Brain.	0	0	0	0	0	0	0	0	0	1	0	0	0	0	0	0	0	0	0	0	0	0	1	0	0	0	0	0
Epithelial_cell.Eye.	0	0	0	0	0	1	0	0	0	0	0	0	0	0	0	0	0	0	0	0	0	0	0	0	0	0	0	0
Epithelial_cell.Spleen.	0	0	0	0	0	0	0	1	0	1	0	0	0	0	0	0	0	0	0	0	0	0	0	0	0	0	0	0
Epithelial_cell.Swim_bladder.	0	1	0	1	0	0	0	0	0	7	5	1	0	0	0	2	0	1	0	0	0	0	0	0	0	0	0	14
Epithelial_mucous_cell.Caudal_Fin.	0	0	0	1	0	0	0	0	0	0	0	0	0	0	0	0	0	0	0	0	0	0	2	0	0	0	0	0
Erythrocyte_cahz_high.Spleen.	0	1	0	0	0	1	3	0	0	0	10	0	1	2	0	18	0	1	0	0	0	0	0	1	0	0	0	0
Erythrocyte.24hpf.	17	18	32	0	1	2	1	6	1	0	0	11	2	10	1	0	5	0	0	0	0	0	0	0	0	0	0	0
Erythrocyte.Blood.	163	267	376	1	2	3	9	112	1	5	8	56	2	36	0	2	38	3	1	0	11	2	0	1	0	0	0	0
Erythrocyte.Kidney.	10	15	240	0	0	3	5	9	1	3	3	157	0	24	1	2	144	0	0	0	1	4	0	0	1	0	0	0
Erythrocyte.Liver.	1	2	0	0	0	0	0	1	0	1	0	0	0	0	0	0	0	0	0	0	0	1	0	0	0	0	0	0
Erythrocyte.Spleen.	0	0	0	0	4	4	1	1	0	2	62	0	3	2	1	9	0	0	1	0	2	0	0	0	0	0	0	0
Erythrocyte.Swim_bladder.	0	1	89	0	0	0	0	1	0	0	1	6	0	2	0	0	15	0	0	0	0	0	0	0	0	0	0	0
Erythroid_cell_rhag_high.Kidney.	0	0	5	0	0	3	0	0	0	0	0	2	0	3	0	0	2	0	0	0	2	0	0	0	0	0	0	0
Erythroid_cell_znfl2a_high.Kidney.	0	0	6	0	0	0	0	0	0	1	0	22	1	2	0	0	15	2	1	0	0	0	0	0	0	0	0	0
Erythroid_cell.Kidney.	2	3	10	0	4	3	2	1	1	12	1	94	17	14	1	0	8	13	2	0	11	0	0	3	0	0	0	0
Fat_cell.Caudal_Fin.	0	1	0	0	0	0	1	0	0	1	0	0	2	0	0	0	0	1	2	0	0	0	0	0	3	0	0	0
Fat_cell.Skin.	3	1	2	0	0	0	0	0	0	0	0	0	2	0	0	0	0	0	0	0	0	0	0	0	0	0	0	0
Fibroblast_ptgdsb.1_high.Skin.	3	1	0	0	0	0	0	1	1	0	0	0	0	0	0	0	0	0	0	0	0	0	0	0	0	0	0	0
Fibroblast.Skin.	4	1	2	0	0	0	0	2	0	1	1	1	0	0	0	0	0	1	0	0	0	0	1	0	0	0	5	0
Granulocyte_hmgn2_high.Swim_bladder.	0	0	0	0	0	0	0	0	2	0	0	0	0	0	0	0	0	0	0	0	0	0	0	0	0	0	0	0
Granulocyte.Blood.	2	2	2	0	205	298	7	0	246	13	37	0	1	16	126	6	1	3	0	0	0	0	0	0	0	0	0	0
Granulocyte.Brain.	8	6	0	0	4	14	6	2	10	5	2	0	0	1	3	1	0	5	0	0	0	0	0	0	0	0	0	1
Granulocyte.Heart.	0	0	0	0	5	21	0	0	11	2	1	0	0	3	0	0	0	1	0	0	0	0	0	0	0	0	0	0
Granulocyte.Kidney.	0	0	0	0	0	2	0	0	9	0	0	0	0	0	2	0	0	1	0	0	0	0	0	0	0	0	0	0
Granulocyte.Muscle.	5	5	0	1	6	11	5	1	5	6	31	0	9	3	2	2	0	9	6	0	1	0	1	1	1	1	0	2
Granulocyte.Skin.	0	0	0	0	0	0	0	0	1	0	0	0	0	0	0	0	0	0	0	0	0	0	0	0	0	0	0	0
Granulocyte.Spleen.	0	0	0	0	1	3	5	0	5	2	0	0	1	1	4	0	0	1	0	1	37	0	0	0	0	1	0	0
Granulocyte.Swim_bladder.	0	0	0	0	5	2	3	0	4	0	0	0	1	0	1	0	0	1	0	0	0	0	0	0	0	1	0	0
Granulosa_cell_asb11_high.Ovary.	17	7	10	0	0	0	0	0	0	1	0	1	0	0	0	2	0	0	2	0	0	0	0	2	0	0	0	0
Granulosa_cell_cmah_high.Ovary.	3	4	0	0	0	0	0	4	0	2	1	0	0	0	0	0	0	0	0	0	0	1	0	1	0	0	0	0
Granulosa_cell_fdx1b_high.Ovary.	0	0	0	0	0	0	0	0	0	0	1	0	1	0	0	0	0	0	0	0	0	0	0	0	0	0	0	0
HSC.thrombocyte.Kidney.	0	0	1	0	0	0	0	0	0	1	0	8	1	1	0	0	5	4	0	0	0	0	0	0	0	0	0	0
Immunocyte_tppp_high.Gill.	0	0	0	0	0	0	0	0	0	0	16	0	0	2	0	5	0	0	0	0	0	0	0	1	0	0	0	0
Immunocyte.Caudal_Fin.	0	0	0	0	0	0	0	0	0	1	0	0	0	0	0	0	0	0	0	0	0	0	0	0	0	0	0	0
Innate_immune_cell.Intestine.	0	0	0	0	0	1	1	0	0	0	0	0	0	0	0	0	0	0	0	0	0	0	0	0	0	0	0	0
Innate_immune_cell.Skin.	0	0	0	0	0	1	1	0	0	0	0	0	0	0	0	0	0	0	0	0	0	0	0	0	0	0	0	0
Innate_immune_cell.Spleen.	0	0	1	1	1	0	0	1	0	0	0	0	3	1	0	0	0	1	0	0	0	0	0	0	0	0	0	1
Innate_immune_cell.Swim_bladder.	0	0	0	0	4	0	6	0	3	5	0	0	0	1	0	0	0	40	0	0	0	0	0	0	0	1	0	0
Innate_immune_cell.Testis.	2	1	2	0	0	0	0	2	0	0	0	0	0	5	1	0	0	0	0	0	0	0	2	0	3	0	4	0
Intestinal_bulb_cell_apoea_high.Intestine.	0	0	0	0	0	0	0	0	0	1	0	0	0	0	0	0	0	0	0	0	0	0	0	0	0	0	0	0
Ionocyte.Gill.	0	0	0	0	0	0	0	0	0	0	0	1	0	0	0	0	0	0	0	0	0	0	0	0	0	0	0	0
Lymphoid_cell.Caudal_Fin.	0	0	0	0	0	0	0	0	0	0	5	0	0	0	0	0	0	0	0	0	0	0	0	0	0	0	0	0
Lymphoid_cell.Swim_bladder.	0	0	0	0	0	0	0	0	0	2	104	0	1	0	0	116	0	2	0	0	0	0	0	0	0	0	0	0
Macrophage_apoeb_high.Swim_bladder.	0	0	0	0	0	0	0	0	0	1	0	0	0	0	0	0	0	0	0	0	0	0	0	0	0	0	0	0
Macrophage_arl5c_high.Spleen.	0	0	0	0	0	0	1	0	0	1	1	0	0	1	0	2	0	0	0	0	0	0	0	0	0	0	0	0
Macrophage_grn2_high.Blood.	2	1	0	0	0	0	2	0	0	0	0	0	0	0	0	0	0	0	0	0	0	0	0	0	0	0	0	0
Macrophage_marco_high.Kidney.	0	0	0	0	0	0	5	0	0	1	0	0	0	0	0	5	0	0	0	0	0	0	0	0	0	0	0	1
Macrophage_mrc1b_high.Kidney.	0	0	0	0	3	7	6	0	1	0	0	0	0	1	1	2	0	0	0	0	0	0	0	0	0	0	0	1
Macrophage.Blood.	13	15	6	4	153	172	146	8	130	31	16	2	42	17	60	25	1	53	9	2	1	0	1	4	1	18	0	9
Macrophage.Caudal_Fin.	0	0	0	0	0	0	2	0	0	1	79	0	0	2	0	3	0	0	1	0	0	0	0	1	0	0	0	0
Macrophage.Eye.	0	0	0	0	0	0	1	0	0	0	0	0	0	0	0	0	0	0	0	0	0	0	0	0	0	0	0	0
Macrophage.Kidney.	1	1	0	0	3	21	172	1	6	18	4	1	5	3	1	19	0	0	4	0	0	0	0	2	0	10	0	8
Macrophage.Muscle.	0	0	0	2	0	2	2	0	0	0	2	0	0	0	0	1	0	2	0	0	0	0	0	0	0	0	0	0
Macrophage.Spleen.	3	1	1	110	0	0	8	0	0	7	2	1	0	2	0	23	0	0	11	0	26	0	0	2	0	0	0	0
Macrophage.Swim_bladder.	1	0	0	0	0	0	0	0	0	0	0	0	0	0	0	0	0	0	1	0	0	0	0	0	0	0	0	0
Macrophage.Testis.	2	4	1	0	0	0	1	0	0	0	0	0	0	0	0	0	0	0	0	0	0	0	1	1	0	0	3	0
Meningeal_mural_lymphatic_endothelial_cell.Brain.	1	0	0	0	0	0	0	0	0	0	0	0	0	0	0	0	0	0	0	0	0	0	0	0	0	0	0	0
Mesenchyme_cell.24hpf.	0	0	1	0	0	0	0	0	0	0	0	0	0	0	0	0	0	0	0	0	0	0	0	0	0	0	0	0
Mesoderm_cell.24hpf.	0	0	0	0	0	0	0	0	0	0	0	0	0	0	0	0	0	0	2	0	0	0	0	0	0	0	0	0
Mt_rich_cell.Spleen.	1	3	0	42	0	1	1	0	0	7	0	0	13	1	0	0	0	7	9	10	0	0	0	11	0	0	0	0
Mucin_cell.Kidney.	0	0	0	0	6	6	0	0	4	1	0	0	0	0	1	0	0	2	0	0	0	0	0	0	0	0	0	0
Muscle_cell.Caudal_Fin.	0	0	0	0	0	0	2	0	0	0	0	0	0	0	0	0	0	0	0	0	0	0	0	0	2	0	0	0
Myeloid_cell.Kidney.	6	1	2	0	231	105	1	1	102	7	1	1	1	16	93	5	0	2	2	0	0	2	0	1	0	0	0	0
Myeloid_cell.Swim_bladder.	0	0	0	0	0	0	0	0	0	2	0	0	0	0	0	11	0	0	0	0	0	0	0	0	0	0	0	6
M¨¹ller_glia.Eye.	0	0	4	0	0	0	0	0	0	1	0	0	0	0	0	0	1	0	0	0	0	0	0	0	0	0	0	0
NA	1542	1181	339	23	306	95	242	502	72	364	45	132	128	190	61	10	34	95	64	0	16	11	8	42	5	25	1	2
NaK_ionocyte.Gill.	1	0	0	0	0	0	0	0	0	0	0	0	0	0	0	0	0	0	0	0	0	0	0	0	0	0	0	0
Nephron_epithelial_cell.Kidney.	0	3	0	0	0	0	3	1	0	1	0	1	0	0	0	0	0	1	0	0	0	1	0	0	29	0	0	0
Neural_crest.24hpf.	4	4	1	0	0	0	0	1	0	0	0	0	0	0	0	0	0	0	0	0	0	0	0	0	0	0	0	0
Neural_progenitor_cell.Brain.	0	0	0	0	0	0	0	0	0	0	1	0	0	0	0	0	0	0	0	0	0	0	0	0	0	0	0	0
Neural_stem_cell.Brain.	0	0	0	0	0	0	0	0	0	0	4	0	2	0	0	0	0	0	0	0	0	0	0	0	0	0	0	0
Neuron_kiss_high.Brain.	0	1	0	0	0	0	0	0	0	0	5	0	0	0	1	0	0	0	0	0	0	0	0	0	0	0	0	0
NK.like_cell.Spleen.	0	0	0	0	0	0	0	0	0	0	12	0	1	0	0	16	0	1	1	0	0	0	0	0	0	0	0	0
Oligodendrocyte_sla_high.Brain.	0	0	0	0	0	0	0	0	0	0	9	0	0	0	0	0	0	0	0	0	0	0	0	0	0	0	0	0
Oligodendrocyte.Brain.	0	0	0	0	0	0	0	0	0	0	1	0	0	0	0	0	0	0	0	0	0	0	0	0	0	0	0	1
Pancreas_endocrine_cells_.Intestine.	1	0	0	0	0	0	0	0	0	0	0	0	0	0	0	0	0	0	0	0	0	0	0	0	0	0	0	0
Pigment_cell.Swim_bladder.	0	0	0	0	1	0	0	0	0	0	0	0	0	1	0	0	0	0	0	0	0	0	0	0	0	0	0	0
Proliferating_cell_stmn1a_high.Swim_bladder.	0	0	0	0	0	0	0	0	0	0	0	0	1	0	0	0	0	0	0	0	0	0	0	0	0	0	0	0
Proliferating_cell.Kidney.	0	0	0	0	2	17	51	0	5	1	0	0	0	1	2	0	0	1	1	0	0	0	0	0	0	7	0	0
Proliferating_cell.Spleen.	0	0	0	0	0	0	0	0	0	1	15	1	1	3	0	0	0	0	0	0	2	0	0	0	0	0	0	0
Proliferating_cell.Swim_bladder.	0	0	0	0	1	0	0	0	0	0	0	1	51	0	0	0	0	0	5	0	1	0	0	0	0	0	0	0
Proximal_tubular_cell.Kidney.	7	12	4	1	0	0	1	5	0	4	0	1	0	3	1	1	0	2	1	0	1	131	0	0	7	0	0	0
Radial_glia_mdkb_high.Brain.	0	0	0	0	0	0	0	0	0	0	0	0	0	0	0	0	0	0	0	0	0	0	0	1	0	0	0	0
Radial_glia.Brain.	0	0	0	0	0	1	0	0	0	0	1	0	0	0	0	0	0	0	0	0	0	0	0	0	0	0	0	0
Retinal_cone_cell.Eye.	0	0	0	0	0	0	0	0	0	0	0	0	1	0	0	0	0	0	0	0	0	0	0	0	0	0	0	0
Rpl_rich_cell.Spleen.	0	0	0	0	2	4	10	0	1	0	0	0	1	0	1	0	0	0	1	0	0	0	0	0	0	4	0	0
Skeletal_muscle_cell.Muscle.	0	0	0	0	0	0	0	0	0	0	0	0	0	0	0	1	0	0	0	0	0	0	0	0	0	0	0	0
Smooth_muscle_cell.Heart.	0	0	0	0	0	1	0	0	0	0	0	0	0	0	0	0	0	0	0	0	0	0	0	0	1	0	0	0
Spermatid.Testis.	1	3	1	0	0	0	1	0	0	0	0	0	0	1	0	0	0	0	0	0	0	0	0	1	18	0	51	0
Spermatocyte.Testis.	0	0	0	0	0	0	0	0	0	0	0	0	0	0	1	0	0	0	8	0	0	0	0	0	1	0	2	0
Spermatogonia.Testis.	2	0	41	0	0	0	0	0	0	0	0	0	0	0	0	0	0	0	1	0	0	0	0	0	0	0	0	0
sst1.1_cell.Intestine.	1	0	0	0	0	0	0	0	0	0	0	0	0	0	0	0	0	0	0	0	0	0	0	0	0	0	0	0
Stromal_cell_acta2_high.Swim_bladder.	0	0	0	0	0	0	0	0	0	1	0	0	5	0	0	0	0	0	0	0	0	0	0	0	0	0	0	0
Stromal_cell_prg4a_high.Caudal_Fin.	1	0	0	0	0	0	0	0	0	0	0	0	0	0	0	0	0	0	0	0	0	0	1	0	0	0	0	0
Stromal_cell_rbp4_high.Eye.	1	1	0	0	0	0	0	0	0	0	0	0	0	0	0	0	0	0	0	0	0	0	0	0	0	0	0	0
Stromal_cell_rbp4_high.Swim_bladder.	0	0	0	0	0	0	0	0	0	0	1	0	0	0	0	0	0	0	0	0	0	0	21	0	0	0	0	0
Stromal_cell_scpp7_high.Skin.	0	0	0	0	0	0	0	0	0	0	0	0	0	0	0	0	0	0	1	0	0	0	0	0	0	0	0	0
Stromal_cell.Caudal_Fin.	0	0	0	0	0	0	0	0	0	0	2	0	1	0	0	0	0	0	1	0	0	0	0	0	0	0	0	0
Stromal_cell.Eye.	2	3	0	0	0	0	0	0	0	0	1	0	0	0	0	0	0	0	0	0	0	0	0	0	0	0	0	0
Stromal_cell.Gill.	0	0	0	1	1	0	0	0	0	0	1	0	1	1	0	0	0	1	0	0	0	0	0	0	0	0	0	0
Stromal_cell.Muscle.	0	0	0	0	1	0	0	0	0	0	0	0	0	1	0	0	0	0	0	0	0	0	2	1	0	0	0	0
T_cell_.Heart.	0	0	0	0	0	0	0	0	0	0	0	0	0	0	0	2	0	0	0	0	0	0	0	0	0	0	0	0
T_cell.Brain.	0	0	0	0	0	0	0	0	0	0	11	0	0	0	0	4	0	0	0	0	0	0	0	0	0	0	0	0
Tail_bud.24hpf.	8	3	0	0	0	0	0	1	0	0	0	0	0	1	0	0	0	0	0	0	0	0	0	0	0	0	0	0
Thecal_cell_nog1_high.Ovary.	0	0	0	0	0	0	0	0	0	0	0	0	0	0	0	0	0	0	0	0	0	0	1	0	0	0	0	0
Thrombocyte.Blood.	1	0	1	0	0	0	0	1	0	1	0	0	3	0	0	0	0	0	0	0	57	0	0	0	0	0	0	0
Tuft_cell.Intestine.	0	0	0	0	1	0	0	0	0	4	0	0	16	0	0	2	2	0	2	0	2	0	0	0	0	0	0	0
Vascular_endothelial_cell.Kidney.	1	2	2	0	3	0	0	0	0	5	0	0	1	1	0	1	0	2	1	0	1	0	58	2	0	0	0	0
Vascular_endothelial_cell.Swim_bladder.	78	59	65	2	0	3	1	29	0	6	3	2	0	9	0	1	3	0	2	0	1	0	0	1	1	0	0	0
Vasculature.Muscle.	0	0	0	0	0	0	0	0	0	1	0	0	1	0	0	0	0	0	0	0	0	0	2	0	0	0	0	0
Xanthoblast.24hpf.	0	0	0	0	1	0	0	0	0	0	0	0	0	0	0	0	0	3	0	0	0	0	0	0	0	0	0	0
Zona_radiata_cell.Ovary.	0	0	0	0	0	0	0	0	0	0	1	0	1	0	0	0	0	0	0	0	0	0	0	0	0	0	0	0
Table S2: Cell type information for each cluster

### Sheet: Table S3
Table S3: Total number of cells belonging to each identified cluster
B cell	Erythrocyte	Erythrocyte_blood	Erythrocyte_kidney	Granulocyte
1361	928	4294	1532	1190
HSC_Thrombocyte	Lymphoid	Macrophage	Myeloid	NA
582	887	1088	1594	58
Nephron_epithelial	Progenitor_kidney	Proximal_tubular_cell	Spermatid_testis	Vascular_endothelial_cell
71	724	154	66	107

### Sheet: Table S4
Table S4: Percentage of cells belonging to individual cell types within each sample (SL1 to SL6)
	SL1	SL2	SL3	SL4	SL5	SL6
B cell	2.07537	10.1551	6.71882	15.0602	5.72935	11.3553
Erythrocyte	5.62534	6.35318	6.16659	6.6747	5.9754	7.14286
Erythrocyte_blood	38.3397	35.7179	41.7395	13.1084	34.3761	27.4115
Erythrocyte_kidney	13.9814	5.10255	5.29222	15.8795	9.84183	7.32601
Granulocyte	8.46532	8.25413	7.04096	9.03614	5.34271	11.5995
HSC_Thrombocyte	3.6592	3.30165	4.64795	5.18072	2.56591	3.663
Lymphoid	3.44074	4.75238	4.23378	5.18072	11.4236	5.92186
Macrophage	3.82305	9.15458	5.61436	10.7952	7.10018	3.84615
Myeloid	15.0191	12.3062	14.1279	7.25301	9.06854	12.6374
NA	0.32769	0.4002	0.184077	0.60241	0.281195	0.42735
Nephron_epithelial	0.273075	0.10005	0.138058	0.963855	0.386643	0.610501
Progenitor_kidney	3.2769	2.50125	2.43902	7.63855	6.43234	3.72405
Proximal_tubular_cell	0.54615	0.950475	0.506213	1.75904	0.949033	0.854701
Spermatid_testis	0.54615	0.30015	0.736309	0.0963855	0.0351494	1.77045
Vascular_endothelial_cell	0.600765	0.650325	0.414174	0.771084	0.492091	1.7094

### Sheet: Table S5
Table S5: Differential gene expression within each cell type. Yellow highlight: Progenitor and mature immune cell types
Cell type	ENSEMBL	logFC	logCPM	F	PValue	FDR		log2 fold changes	Progenitor kidney	Myeloid	Macrophage	Lymphoid	HSC Thrombocytes	granulocytes	erythrocytes kidney	erythrocytes blood	erythrocytes	B-cells		Actual fold changes. -1= no difference	Progenitor kidney	Myeloid	Macrophage	Lymphoid	HSC Thrombocytes	granulocytes	erythrocytes kidney	erythrocytes blood	erythrocytes	B-cells
Progenitor_kidney	CU457819.1	-4.19624	3.78954	86.68	1.16558e-06	0.00190361		CU457819.1	-4.19624					-4.96956	-5.64903					CU457819.1	-18.3314	-1	-1	-1	-1	-31.332	-50.1796	-1	-1	-1
Progenitor_kidney	hist1h4l-ENSDARG00000105318	-6.7508	2.67789	92.6538	6.39292e-07	0.00147421		hist1h4l-ENSDARG00000105318	-6.7508											hist1h4l-ENSDARG00000105318	-107.695	-1	-1	-1	-1	-1	-1	-1	-1	-1
Progenitor_kidney	ncf2	1.30269	6.55523	36.674	6.23532e-05	0.043136		ncf2	1.30269											ncf2	2.46688	-1	-1	-1	-1	-1	-1	-1	-1	-1
Progenitor_kidney	ndufaf5	-2.24985	3.08846	53.1979	1.07541e-05	0.0123995		ndufaf5	-2.24985	-3.53055			-2.43523							ndufaf5	-4.75633	-11.5558	-1	-1	-5.40849	-1	-1	-1	-1	-1
Progenitor_kidney	rrm2-ENSDARG00000020711	7.5985	5.49808	141.224	5.23851e-07	0.00147421		rrm2-ENSDARG00000020711	7.5985	8.08063			9.23729	11.5413	6.42874	-3.14412				rrm2-ENSDARG00000020711	193.81	270.715	-1	-1	603.533	2980.48	86.1475	-8.84048	-1	-1
Progenitor_kidney	si:ch211-196c10.15	-2.42018	4.2951	45.6443	2.65406e-05	0.0262297		si:ch211-196c10.15	-2.42018			-2.35624	-2.26981				-2.16577			si:ch211-196c10.15	-5.35238	-1	-1	-5.12033	-4.82258	-1	-1	-1	-4.48705	-1
Progenitor_kidney	mhc2a	-1.85756	6.36552	80.0016	1.37584e-06	0.00190361		mhc2a	-1.85756			-1.70161	-1.92268		8.45907					mhc2a	-3.62395	-1	-1	-3.25265	-3.79126	-1	351.913	-1	-1	-1
Progenitor_kidney	si:ch211-181d7.3	9.47349	4.15145	193.915	9.3274e-08	0.00064527		si:ch211-181d7.3	9.47349	8.05879	7.7434	8.83317	7.28629	9.65036		9.71766	7.01399	9.5056		si:ch211-181d7.3	710.893	266.648	214.287	456.089	156.096	803.615	-1	841.991	129.247	726.894
Progenitor_kidney	BX511246.1	-2.00277	3.16016	37.9241	5.35034e-05	0.0411263		BX511246.1	-2.00277				-3.48565							BX511246.1	-4.00768	-1	-1	-1	-11.2017	-1	-1	-1	-1	-1
Progenitor_kidney	si:rp71-36a1.1	-2.89908	2.71674	39.2872	4.54805e-05	0.0393293		si:rp71-36a1.1	-2.89908	-5.77852	-7.86318	-6.08811	-6.48009	-6.92457		-4.75867		-7.54603		si:rp71-36a1.1	-7.45949	-54.892	-232.837	-68.0305	-89.2692	-121.479	-1	-27.0709	-1	-186.889
myeloid	zgc:113333	-2.11891	3.84326	47.3609	7.46512e-05	0.049867		zgc:113333		-2.11891										zgc:113333	-1	-4.34365	-1	-1	-1	-1	-1	-1	-1	-1
myeloid	eef1da	-1.31328	9.35879	51.0084	5.61363e-05	0.0449989		eef1da		-1.31328										eef1da	-1	-2.48507	-1	-1	-1	-1	-1	-1	-1	-1
myeloid	ly97.2	-4.51172	4.65002	87.1289	7.17715e-06	0.028766		ly97.2		-4.51172				9.94663	9.94663					ly97.2	-1	-22.8119	-1	-1	-1	986.811	986.811	-1	-1	-1
myeloid	ndufaf5	-3.53055	3.05846	62.8976	2.47277e-05	0.0362945		si:ch73-7i4.3		-3.38386										si:ch73-7i4.3	-1	-10.4386	-1	-1	-1	-1	-1	-1	-1	-1
myeloid	si:ch73-7i4.3	-3.38386	3.1668	52.7426	4.9323e-05	0.0439303		kif11		3.41955										kif11	-1	10.7001	-1	-1	-1	-1	-1	-1	-1	-1
myeloid	rrm2-ENSDARG00000020711	8.08063	4.39505	62.5152	4.87501e-05	0.0439303		rufy2		-3.16554										rufy2	-1	-8.97271	-1	-1	-1	-1	-1	-1	-1	-1
myeloid	kif11	3.41955	2.61833	64.3279	2.26174e-05	0.0362945		nusap1		4.03901										nusap1	-1	16.4386	-1	-1	-1	-1	-1	-1	-1	-1
myeloid	rufy2	-3.16554	2.78042	49.322	6.38992e-05	0.0465651		chl1a		8.55724				8.59609						chl1a	-1	376.693	-1	-1	-1	386.972	-1	-1	-1	-1
myeloid	nusap1	4.03901	2.61131	65.528	2.10148e-05	0.0362945		tspan15			4.54774									tspan15	-1	-1	23.3887	-1	-1	-1	-1	-1	-1	-1
myeloid	si:ch211-181d7.3	8.05879	4.35627	139.46	9.3961e-07	0.00753191		grn1			2.90155									grn1	-1	-1	7.47229	-1	-1	-1	-1	-1	-1	-1
myeloid	si:rp71-36a1.1	-5.77852	4.00336	64.3569	2.71665e-05	0.0362945		spry4			-2.47543									spry4	-1	-1	-5.56132	-1	-1	-1	-1	-1	-1	-1
myeloid	chl1a	8.55724	2.93808	87.0062	3.57813e-05	0.0409747		si:ch211-1o7.3				-2.0756								si:ch211-1o7.3	-1	-1	-1	-4.21521	-1	-1	-1	-1	-1	-1
macrophage	tspan15	4.54774	4.88013	203.791	2.93773e-07	0.00121556		pycard				1.69719	1.77743							pycard	-1	-1	-1	3.24268	3.42816	-1	-1	-1	-1	-1
macrophage	grn1	2.90155	12.0296	119.08	2.6168e-06	0.00529836		hmgn2				1.4747								hmgn2	-1	-1	-1	2.77925	-1	-1	-1	-1	-1	-1
macrophage	si:ch211-181d7.3	7.7434	4.64537	129.049	1.89353e-06	0.0051119		si:ch211-269k10.5				1.63779								si:ch211-269k10.5	-1	-1	-1	3.11188	-1	-1	-1	-1	-1	-1
macrophage	spry4	-2.47543	4.19304	68.6	2.29313e-05	0.037144		si:dkey-286j15.1				3.5766	3.16987				3.7027			si:dkey-286j15.1	-1	-1	-1	11.9306	8.99966	-1	-1	-1	13.0204	-1
macrophage	si:rp71-36a1.1	-7.86318	4.00979	202.727	3.00174e-07	0.00121556		dera					1.15034							dera	-1	-1	-1	-1	2.21966	-1	-1	-1	-1	-1
lymphoid	si:ch211-1o7.3	-2.0756	5.59309	33.2613	3.9736e-05	0.0387505		spi2					1.17899							spi2	-1	-1	-1	-1	2.26418	-1	-1	-1	-1	-1
lymphoid	pycard	1.69719	6.51153	30.264	6.47323e-05	0.0408288		BX284696.1					-1.54509			-1.78217				BX284696.1	-1	-1	-1	-1	-2.91823	-1	-1	-3.43942	-1	-1
lymphoid	hmgn2	1.4747	11.1586	37.0954	2.22432e-05	0.0271144		mad2l1					1.7694							mad2l1	-1	-1	-1	-1	3.40913	-1	-1	-1	-1	-1
lymphoid	si:ch211-269k10.5	1.63779	6.20682	29.6114	7.23104e-05	0.0408288		osmr					-1.39182							osmr	-1	-1	-1	-1	-2.62409	-1	-1	-1	-1	-1
lymphoid	si:ch211-196c10.15	-2.35624	4.83731	30.3774	6.35091e-05	0.0408288		selenow2a					1.07277							selenow2a	-1	-1	-1	-1	2.10348	-1	-1	-1	-1	-1
lymphoid	mhc2a	-1.70161	8.56367	30.0142	7.53607e-05	0.0408288		nptx1l					2.49769							nptx1l	-1	-1	-1	-1	5.64781	-1	-1	-1	-1	-1
lymphoid	si:ch211-181d7.3	8.83317	5.52818	109.609	1.8181e-07	0.000886504		fkbp5					2.57777							fkbp5	-1	-1	-1	-1	5.97015	-1	-1	-1	-1	-1
lymphoid	si:rp71-36a1.1	-6.08811	4.3587	60.4193	1.45901e-06	0.00355707		si:ch1073-170o4.1					-4.44646							si:ch1073-170o4.1	-1	-1	-1	-1	-21.8031	-1	-1	-1	-1	-1
lymphoid	si:dkey-286j15.1	3.5766	4.87883	48.2635	5.12668e-06	0.00833257		slc2a3b					-1.10227							slc2a3b	-1	-1	-1	-1	-2.14692	-1	-1	-1	-1	-1
HSC Thrombocyte	dera	1.15034	5.09123	21.5593	0.000272816	0.0447883		CU499336.2					-1.80936							CU499336.2	-1	-1	-1	-1	-3.50488	-1	-1	-1	-1	-1
HSC Thrombocyte	spi2	1.17899	5.36498	23.1622	0.000192988	0.0389666		gadd45ga					-1.53594							gadd45ga	-1	-1	-1	-1	-2.89977	-1	-1	-1	-1	-1
HSC Thrombocyte	BX284696.1	-1.54509	6.05727	44.2923	5.61946e-06	0.00420273		mki67					1.06216							mki67	-1	-1	-1	-1	2.08805	-1	-1	-1	-1	-1
HSC Thrombocyte	mad2l1	1.7694	3.95627	21.9863	0.000248411	0.0433012		birc5a					1.99244							birc5a	-1	-1	-1	-1	3.97911	-1	-1	-1	-1	-1
HSC Thrombocyte	osmr	-1.39182	4.74799	22.2968	0.000232203	0.0433012		si:ch211-181d7.1-ENSDARG00000091847					6.90469			8.29212				si:ch211-181d7.1-ENSDARG00000091847	-1	-1	-1	-1	119.817	-1	-1	313.455	-1	-1
HSC Thrombocyte	selenow2a	1.07277	6.39509	24.7854	0.000137963	0.0389666		tpx2					1.39223							tpx2	-1	-1	-1	-1	2.62484	-1	-1	-1	-1	-1
HSC Thrombocyte	nptx1l	2.49769	3.84517	31.2122	4.13981e-05	0.0160393		grasp					-1.55211							grasp	-1	-1	-1	-1	-2.93247	-1	-1	-1	-1	-1
HSC Thrombocyte	fkbp5	2.57777	4.08412	37.584	1.46947e-05	0.00824252		si:ch73-299h12.3					-2.3282							si:ch73-299h12.3	-1	-1	-1	-1	-5.02177	-1	-1	-1	-1	-1
HSC Thrombocyte	si:ch1073-170o4.1	-4.44646	4.08476	32.7034	0.000252831	0.0433012		irf1b					-1.37402							irf1b	-1	-1	-1	-1	-2.59192	-1	-1	-1	-1	-1
HSC Thrombocyte	ndufaf5	-2.43523	4.0896	56.8344	1.21176e-06	0.00135939		hyou1					1.22813							hyou1	-1	-1	-1	-1	2.34263	-1	-1	-1	-1	-1
HSC Thrombocyte	slc2a3b	-1.10227	6.05992	27.1308	8.7014e-05	0.0308259		pcp4a					-2.771							pcp4a	-1	-1	-1	-1	-6.82582	-1	-1	-1	-1	-1
HSC Thrombocyte	CU499336.2	-1.80936	4.40577	34.6965	2.31068e-05	0.0103688		ahr2					-1.03826							ahr2	-1	-1	-1	-1	-2.05374	-1	-1	-1	-1	-1
HSC Thrombocyte	pycard	1.77743	5.52691	38.2089	1.67909e-05	0.00869382		hdac10					1.81416							hdac10	-1	-1	-1	-1	3.51654	-1	-1	-1	-1	-1
HSC Thrombocyte	rrm2-ENSDARG00000020711	9.23729	4.7791	215.059	7.20819e-10	2.42592e-06		si:ch211-113a14.12					2.07623							si:ch211-113a14.12	-1	-1	-1	-1	4.21704	-1	-1	-1	-1	-1
HSC Thrombocyte	si:ch211-196c10.15	-2.26981	5.1969	30.6663	0.000194228	0.0389666		si:ch211-113a14.18					1.79139							si:ch211-113a14.18	-1	-1	-1	-1	3.46149	-1	-1	-1	-1	-1
HSC Thrombocyte	gadd45ga	-1.53594	4.70178	38.6907	1.24367e-05	0.00824252		cd59						-5.83607						cd59	-1	-1	-1	-1	-1	-57.1259	-1	-1	-1	-1
HSC Thrombocyte	mhc2a	-1.92268	8.23212	82.4322	1.26432e-07	0.000170202		sh2d3cb						-3.3586						sh2d3cb	-1	-1	-1	-1	-1	-10.2574	-1	-1	-1	-1
HSC Thrombocyte	mki67	1.06216	6.76353	24.955	0.000133317	0.0389666		lgals2a						9.94663						lgals2a	-1	-1	-1	-1	-1	986.811	-1	-1	-1	-1
HSC Thrombocyte	birc5a	1.99244	3.83329	24.2486	0.000153914	0.0389666		chchd6a						1.77685						chchd6a	-1	-1	-1	-1	-1	3.42677	-1	-1	-1	-1
HSC Thrombocyte	si:ch211-181d7.1-ENSDARG00000091847	6.90469	2.72541	37.8638	2.54549e-05	0.0107085		itga1						-2.55242						itga1	-1	-1	-1	-1	-1	-5.86618	-1	-1	-1	-1
HSC Thrombocyte	si:ch211-181d7.3	7.28629	4.83443	213.216	1.19681e-10	8.05573e-07		wu:fu71h07						-7.7935						wu:fu71h07	-1	-1	-1	-1	-1	-221.86	-1	-1	-1	-1
HSC Thrombocyte	BX511246.1	-3.48565	3.39816	49.546	2.84961e-06	0.00239759		zgc:110425							-2.85115					zgc:110425	-1	-1	-1	-1	-1	-1	-7.21574	-1	-1	-1
HSC Thrombocyte	tpx2	1.39223	4.76421	23.069	0.00019683	0.0389666		zgc:152791							-4.35497					zgc:152791	-1	-1	-1	-1	-1	-1	-20.4633	-1	-1	-1
HSC Thrombocyte	grasp	-1.55211	5.5857	35.5392	2.01928e-05	0.00970839		fth1a								1.18136				fth1a	-1	-1	-1	-1	-1	-1	-1	2.2679	-1	-1
HSC Thrombocyte	si:ch73-299h12.3	-2.3282	3.27042	24.9526	0.000133382	0.0389666		kdm6ba								1.50604				kdm6ba	-1	-1	-1	-1	-1	-1	-1	2.8403	-1	-1
HSC Thrombocyte	irf1b	-1.37402	6.75895	37.6799	1.44819e-05	0.00824252		smarca1								-1.06677				smarca1	-1	-1	-1	-1	-1	-1	-1	-2.09473	-1	-1
HSC Thrombocyte	hyou1	1.22813	4.99956	23.4684	0.000180944	0.0389666		zgc:194659								-1.40445				zgc:194659	-1	-1	-1	-1	-1	-1	-1	-2.64716	-1	-1
HSC Thrombocyte	pcp4a	-2.771	3.09999	26.5718	9.68821e-05	0.0326057		napsa								-1.21088				napsa	-1	-1	-1	-1	-1	-1	-1	-2.31479	-1	-1
HSC Thrombocyte	si:rp71-36a1.1	-6.48009	3.83467	86.8681	7.44938e-08	0.000125355		zgc:165582								2.28596				zgc:165582	-1	-1	-1	-1	-1	-1	-1	4.87687	-1	-1
HSC Thrombocyte	ahr2	-1.03826	6.26125	23.9953	0.000162155	0.0389666		tuba8l4								1.01194				tuba8l4	-1	-1	-1	-1	-1	-1	-1	2.01663	-1	-1
HSC Thrombocyte	si:dkey-286j15.1	3.16987	5.14608	93.2635	4.80681e-08	0.000107849		h1-10								1.61397				h1-10	-1	-1	-1	-1	-1	-1	-1	3.06093	-1	-1
HSC Thrombocyte	hdac10	1.81416	3.67129	21.9837	0.000248552	0.0433012		znfl2a								4.05599				znfl2a	-1	-1	-1	-1	-1	-1	-1	16.6331	-1	-1
HSC Thrombocyte	si:ch211-113a14.12	2.07623	4.25778	23.5872	0.000257324	0.0433012		tfr1a								1.19027				tfr1a	-1	-1	-1	-1	-1	-1	-1	2.28195	-1	-1
HSC Thrombocyte	si:ch211-113a14.18	1.79139	4.18201	24.1177	0.000158113	0.0389666		myl12.2								1.61251				myl12.2	-1	-1	-1	-1	-1	-1	-1	3.05783	-1	-1
granulocytes	CU457819.1	-4.96956	5.35059	91.6131	4.4845e-06	0.00787977		si:ch211-9d9.1								2.90976				si:ch211-9d9.1	-1	-1	-1	-1	-1	-1	-1	7.51492	-1	-1
granulocytes	cd59	-5.83607	4.22194	87.349	5.38824e-06	0.00787977		jund								2.27434				jund	-1	-1	-1	-1	-1	-1	-1	4.83778	-1	-1
granulocytes	sh2d3cb	-3.3586	3.64958	47.9635	6.18234e-05	0.0410957		sik1								1.55218				sik1	-1	-1	-1	-1	-1	-1	-1	2.93259	-1	-1
granulocytes	lgals2a	9.94663	7.36662	200.456	1.491e-07	0.00109022		dipk2b								-1.60626				dipk2b	-1	-1	-1	-1	-1	-1	-1	-3.04462	-1	-1
granulocytes	ly97.2	-4.44462	4.65315	53.0173	4.76618e-05	0.0387226		dbpb								-1.20399				dbpb	-1	-1	-1	-1	-1	-1	-1	-2.30375	-1	-1
granulocytes	rrm2-ENSDARG00000020711	11.5413	6.36874	320.377	3.13951e-07	0.0011478		nop2								-1.68211				nop2	-1	-1	-1	-1	-1	-1	-1	-3.20898	-1	-1
granulocytes	si:ch211-181d7.3	9.65036	4.56619	105.747	1.47153e-05	0.017933		nr4a3								2.36933				nr4a3	-1	-1	-1	-1	-1	-1	-1	5.16703	-1	-1
granulocytes	chchd6a	1.77685	5.3479	45.8342	7.38321e-05	0.0449883		igfbp1a								2.27063				igfbp1a	-1	-1	-1	-1	-1	-1	-1	4.82533	-1	-1
granulocytes	itga1	-2.55242	3.70029	48.7495	5.80007e-05	0.0410957		tdh								2.14782				tdh	-1	-1	-1	-1	-1	-1	-1	4.43157	-1	-1
granulocytes	si:rp71-36a1.1	-6.92457	4.68734	146.735	5.85256e-07	0.00142646		atp5pb								1.02811				atp5pb	-1	-1	-1	-1	-1	-1	-1	2.03936	-1	-1
granulocytes	wu:fu71h07	-7.7935	2.50729	76.6498	4.33693e-05	0.0387226		adss1								1.70626				adss1	-1	-1	-1	-1	-1	-1	-1	3.26314	-1	-1
granulocytes	chl1a	8.59609	3.61851	88.1269	2.72191e-05	0.0284323		fosl2								3.43471				fosl2	-1	-1	-1	-1	-1	-1	-1	10.8131	-1	-1
erythrocytes kidney	CU457819.1	-5.64903	4.14497	51.9122	3.33497e-05	0.0307818		oga								-1.3239				oga	-1	-1	-1	-1	-1	-1	-1	-2.50341	-1	-1
erythrocytes kidney	zgc:110425	-2.85115	6.98934	55.6833	1.45361e-05	0.0223614		si:dkey-188i13.8								-4.34925				si:dkey-188i13.8	-1	-1	-1	-1	-1	-1	-1	-20.3823	-1	-1
erythrocytes kidney	rrm2-ENSDARG00000020711	6.42874	4.29006	64.1249	9.46097e-06	0.0218312		gmps								1.01781				gmps	-1	-1	-1	-1	-1	-1	-1	2.02484	-1	-1
erythrocytes kidney	zgc:152791	-4.35497	6.69399	52.9943	2.30282e-05	0.0265687		gstr								-1.21684				gstr	-1	-1	-1	-1	-1	-1	-1	-2.32438	-1	-1
erythrocytes kidney	si:ch211-181d7.3	8.45907	3.24831	103.895	3.86711e-06	0.0178467		arl4ab								1.42038				arl4ab	-1	-1	-1	-1	-1	-1	-1	2.67656	-1	-1
erythrocytes blood	fth1a	1.18136	12.129	59.6375	8.17637e-07	0.00084748		hspa13								-2.78296				hspa13	-1	-1	-1	-1	-1	-1	-1	-6.88263	-1	-1
erythrocytes blood	kdm6ba	1.50604	7.14263	37.7308	1.35416e-05	0.00376356		arl4aa								1.52729				arl4aa	-1	-1	-1	-1	-1	-1	-1	2.88243	-1	-1
erythrocytes blood	BX284696.1	-1.78217	5.52815	23.4418	0.000175728	0.0227677		si:ch211-276c2.4								1.50674				si:ch211-276c2.4	-1	-1	-1	-1	-1	-1	-1	2.84168	-1	-1
erythrocytes blood	smarca1	-1.06677	6.39948	19.7468	0.00039905	0.0424221		sgk1								1.58323				sgk1	-1	-1	-1	-1	-1	-1	-1	2.9964	-1	-1
erythrocytes blood	zgc:194659	-1.40445	7.25538	20.1564	0.000419998	0.042471		nsa2								1.14648				nsa2	-1	-1	-1	-1	-1	-1	-1	2.21373	-1	-1
erythrocytes blood	napsa	-1.21088	6.05318	22.5241	0.000213403	0.0245769		taok1b								1.55142				taok1b	-1	-1	-1	-1	-1	-1	-1	2.93105	-1	-1
erythrocytes blood	zgc:165582	2.28596	4.79033	25.0169	0.000131891	0.0188558		ier2b								1.76656				ier2b	-1	-1	-1	-1	-1	-1	-1	3.40242	-1	-1
erythrocytes blood	tuba8l4	1.01194	9.32575	22.9855	0.000193218	0.0241991		pmaip1								1.33145				pmaip1	-1	-1	-1	-1	-1	-1	-1	2.51655	-1	-1
erythrocytes blood	h1-10	1.61397	5.73743	19.6488	0.000548358	0.0494238		bnip3lb								1.02549				bnip3lb	-1	-1	-1	-1	-1	-1	-1	2.03565	-1	-1
erythrocytes blood	znfl2a	4.05599	4.99626	48.8121	6.74164e-06	0.0029296		cremb								3.27999				cremb	-1	-1	-1	-1	-1	-1	-1	9.7135	-1	-1
erythrocytes blood	tfr1a	1.19027	7.69904	20.6179	0.000326158	0.0355856		rbck1								1.20387				rbck1	-1	-1	-1	-1	-1	-1	-1	2.30357	-1	-1
erythrocytes blood	myl12.2	1.61251	5.27789	25.7764	0.000108639	0.0166821		midn								1.61451				midn	-1	-1	-1	-1	-1	-1	-1	3.06208	-1	-1
erythrocytes blood	si:ch211-9d9.1	2.90976	5.06154	44.2206	5.29872e-06	0.00274606		sqor								1.51698				sqor	-1	-1	-1	-1	-1	-1	-1	2.86191	-1	-1
erythrocytes blood	jund	2.27434	4.86207	24.4243	0.000158262	0.0211663		spi1b									-2.04185			spi1b	-1	-1	-1	-1	-1	-1	-1	-1	-4.11774	-1
erythrocytes blood	sik1	1.55218	8.66258	41.0618	8.25222e-06	0.00311034		klf17									3.0029			klf17	-1	-1	-1	-1	-1	-1	-1	-1	8.01611	-1
erythrocytes blood	dipk2b	-1.60626	5.85977	24.1799	0.000150581	0.0208103		il6r									-2.97868			il6r	-1	-1	-1	-1	-1	-1	-1	-1	-7.88265	-1
erythrocytes blood	dbpb	-1.20399	5.79541	19.5691	0.000416078	0.042471		CU104709.1									1.54028			CU104709.1	-1	-1	-1	-1	-1	-1	-1	-1	2.90851	-1
erythrocytes blood	nop2	-1.68211	4.69294	18.2161	0.000576242	0.0497729		hbegfa									-4.18293			hbegfa	-1	-1	-1	-1	-1	-1	-1	-1	-18.163	-1
erythrocytes blood	nr4a3	2.36933	5.16623	30.9359	4.49068e-05	0.00826845		ch25h									-3.05399			ch25h	-1	-1	-1	-1	-1	-1	-1	-1	-8.30504	-1
erythrocytes blood	igfbp1a	2.27063	10.5712	151.82	1.23896e-09	2.56836e-06		socs3b									-3.03905			socs3b	-1	-1	-1	-1	-1	-1	-1	-1	-8.21951	-1
erythrocytes blood	tdh	2.14782	7.86338	37.0795	4.58129e-05	0.00826845		tnfa									6.1233			tnfa	-1	-1	-1	-1	-1	-1	-1	-1	69.7103	-1
erythrocytes blood	si:ch211-196c10.15	-3.14412	4.95979	52.5494	1.8302e-06	0.00126467		unm-sa1614									-4.00326			unm-sa1614	-1	-1	-1	-1	-1	-1	-1	-1	-16.0362	-1
erythrocytes blood	atp5pb	1.02811	8.00865	18.8323	0.000495984	0.0460674		cybb									-3.7696			cybb	-1	-1	-1	-1	-1	-1	-1	-1	-13.6384	-1
erythrocytes blood	adss1	1.70626	5.95483	30.352	4.58694e-05	0.00826845		ighv7-1										-3.387		ighv7-1	-1	-1	-1	-1	-1	-1	-1	-1	-1	-10.4614
erythrocytes blood	fosl2	3.43471	5.77948	52.7309	1.12032e-05	0.00376356		mhc1zea										-2.51893		mhc1zea	-1	-1	-1	-1	-1	-1	-1	-1	-1	-5.73159
erythrocytes blood	oga	-1.3239	5.63425	22.8609	0.000198449	0.0241991		zgc:153659-ENSDARG00000071446										8.47403		zgc:153659-ENSDARG00000071446	-1	-1	-1	-1	-1	-1	-1	-1	-1	355.579
erythrocytes blood	si:dkey-188i13.8	-4.34925	4.64649	53.8903	1.56155e-06	0.00126467
erythrocytes blood	gmps	1.01781	8.33009	18.2764	0.000567782	0.0497729
erythrocytes blood	gstr	-1.21684	6.70418	27.8168	7.31115e-05	0.0116585
erythrocytes blood	arl4ab	1.42038	8.83835	37.6949	1.36164e-05	0.00376356
erythrocytes blood	hspa13	-2.78296	3.94084	19.1665	0.000457773	0.0451888
erythrocytes blood	arl4aa	1.52729	7.29161	31.3403	3.85209e-05	0.00826845
erythrocytes blood	si:ch211-276c2.4	1.50674	7.85299	22.4746	0.000308701	0.0345912
erythrocytes blood	si:ch211-181d7.1-ENSDARG00000091847	8.29212	4.95922	105.648	6.0065e-08	8.30098e-05
erythrocytes blood	si:ch211-181d7.3	9.71766	6.33646	310.433	4.94487e-11	2.05014e-07
erythrocytes blood	sgk1	1.58323	7.48851	42.1485	7.0661e-06	0.0029296
erythrocytes blood	nsa2	1.14648	8.36208	30.7197	4.29658e-05	0.00826845
erythrocytes blood	taok1b	1.55142	6.38799	29.3663	5.48077e-05	0.00946804
erythrocytes blood	ier2b	1.76656	5.85913	28.5493	6.68079e-05	0.0110794
erythrocytes blood	pmaip1	1.33145	6.119	25.4262	0.000116518	0.017253
erythrocytes blood	bnip3lb	1.02549	9.38666	32.6967	3.04965e-05	0.00743755
erythrocytes blood	cremb	3.27999	5.03442	41.6896	1.20508e-05	0.00376356
erythrocytes blood	si:rp71-36a1.1	-4.75867	4.55259	45.5544	4.77356e-06	0.00274606
erythrocytes blood	rbck1	1.20387	7.83233	18.8057	0.000500008	0.0460674
erythrocytes blood	midn	1.61451	6.03185	30.3941	4.55259e-05	0.00826845
erythrocytes blood	sqor	1.51698	6.38681	33.2441	2.78056e-05	0.00720513
erythrocytes	spi1b	-2.04185	6.66249	37.0009	5.00198e-05	0.0232141
erythrocytes	klf17	3.0029	5.18166	33.1279	8.36118e-05	0.0250207
erythrocytes	il6r	-2.97868	6.30989	38.5111	8.56073e-05	0.0250207
erythrocytes	si:ch211-196c10.15	-2.16577	6.00613	36.3003	5.47189e-05	0.0232141
erythrocytes	CU104709.1	1.54028	7.36655	29.2971	0.00014561	0.0390113
erythrocytes	hbegfa	-4.18293	6.28522	54.9619	2.10188e-05	0.0193825
erythrocytes	ch25h	-3.05399	5.61417	31.5936	0.000162758	0.0402514
erythrocytes	socs3b	-3.03905	6.46099	44.1344	4.37058e-05	0.0232141
erythrocytes	tnfa	6.1233	5.47153	76.7323	1.25844e-06	0.00202295
erythrocytes	si:ch211-181d7.3	7.01399	6.2701	168.342	1.59089e-08	5.1147e-05
erythrocytes	unm-sa1614	-4.00326	5.3609	44.4262	2.41151e-05	0.0193825
erythrocytes	cybb	-3.7696	4.70701	35.8826	5.77645e-05	0.0232141
erythrocytes	si:dkey-286j15.1	3.7027	4.90293	33.4295	8.02041e-05	0.0250207
B cells	ighv7-1	-3.387	5.24002	44.7764	3.57215e-05	0.0351923
B cells	mhc1zea	-2.51893	5.2999	38.7909	4.15298e-05	0.0351923
B cells	si:ch211-181d7.3	9.5056	5.82312	214.31	3.7154e-08	0.000157421
B cells	si:rp71-36a1.1	-7.54603	3.75523	55.0666	2.07611e-05	0.0293216
B cells	zgc:153659-ENSDARG00000071446	8.47403	6.97559	134.154	2.11539e-07	0.000448145
